# Macroevolutionary bursts and constraints generate a rainbow in a clade of tropical birds

**DOI:** 10.1101/489419

**Authors:** Jon T. Merwin, Glenn F. Seeholzer, Brian Tilston Smith

**Affiliations:** Department of Ornithology, American Museum of Natural History, Central Park West at 79th Street, New York, NY 10024, USA; Department of Ecology, Evolution and Environmental Biology, Columbia University, New York, NY 10027, USA

**Keywords:** macroevolution, bird, color, phylogeny, model adequacy, lorikeet, mosaic evolution

## Abstract

**Background:** Bird plumage exhibits a diversity of colors that serve functional roles ranging from signaling to camouflage and thermoregulation. However, birds must maintain a balance between evolving colorful signals to attract mates, minimizing conspicuousness to predators, and optimizing adaptation to climate conditions. Examining plumage color macroevolution provides a framework for understanding this dynamic interplay over phylogenetic scales. Plumage evolution due to a single overarching process, such as selection, may generate the same macroevolutionary pattern of color variation across all body regions. In contrast, independent processes may partition plumage into sections and produce region-specific patterns. To test these alternative scenarios, we collected color data from museum specimens of an ornate clade of birds, the Australasian lorikeets, using visible-light and UV-light photography, and comparative methods. We predicted that the diversification of homologous feather regions, i.e., patches, known to be involved in sexual signaling (e.g., face) would be less constrained than patches on the back and wings, where new color states may come at the cost of crypsis. Because environmental adaptation may drive evolution towards or away from color states, we tested whether climate more strongly covaried with plumage regions under greater or weaker macroevolutionary constraint.

**Results:** We found that alternative macroevolutionary models and varying rates best describe color evolution, a pattern consistent with our prediction that different plumage regions evolved in response to independent processes. Modeling plumage regions independently, in functional groups, and all together showed that patches with similar macroevolutionary models clustered together into distinct regions (e.g., head, wing, belly), which suggests that plumage does not evolve as a single trait in this group. Wing patches, which were conserved on a macroevolutionary scale, covaried with climate more strongly than plumage regions (e.g., head), which diversified in a burst.

**Conclusions:** Overall, our results support the hypothesis that the extraordinary color diversity in the lorikeets was generated by a mosaic of evolutionary processes acting on plumage region subsets. Partitioning of plumage regions in different parts of the body provides a mechanism that allows birds to evolve bright colors for signaling and remain hidden from predators or adapt to local climatic conditions.
