## Supplementary material for "Macroevolutionary bursts and constraints generate a rainbow in a clade of tropical birds": Table 1

### Sheet: CondensedPGLSTable2
Patch Subset	Color PC	Predictors	AIC	Adj-R-Sqaured	P-Value	Coefficients
wing	1	Ppc2+Alt	188.37	0.05686	0.04533	2.4113x+0.15974x+-0.0074
wing	2	Ppc1+Ppc3	235.8	-9e-05	0.37411	3.32229x+-0.06693x+-0.18689
wing	3	Tpc1+Tpc3+Ppc2+Ppc3+Alt	194.82	0.18259	0.00182	1.28704x+-0.1261x+0.25702x+-0.1736x+-0.24153x+0.01886
face	1	Tpc2+Ppc2	210.97	0.03828	0.09148	4.19281x+-0.11645x+0.18742
face	2	Tpc3+Alt	213.33	-0.00013	0.37474	3.15297x+0.07355x+0.00718
face	3	Tpc2+Tpc3	231.85	0.00365	0.32695	3.03264x+0.06538x+0.17842
abdomen	1	Tpc2+Ppc2+Alt	211.73	0.08692	0.02377	5.05749x+-0.13335x+0.27783x+-0.00863
abdomen	2	Tpc1+Ppc2	257.44	0.00625	0.29753	4.16286x+0.11527x+0.1287
abdomen	3	Tpc2+Ppc1	235.75	0.02203	0.16726	2.51382x+-0.1739x+0.11387
all	1	Tpc2+Ppc2+Alt	383.44	0.11542	0.00838	20.32534x+-0.4433x+1.03074x+-0.02507
all	2	Tpc1+Tpc2	398.72	-0.01018	0.53703	19.24102x+0.22368x+-0.1202
all	3	Tpc3+Ppc2+Alt	423.67	0.07593	0.03504	11.95073x+0.73436x+-0.8416x+0.03062
