## Supplementary material for "Macroevolutionary bursts and constraints generate a rainbow in a clade of tropical birds": Table 2

### Sheet: Sheet1
Taxon	Centroid UV	Centroid SW	Centroid MW	Centroid LW	Color Space Volume	Color Space Relative Volume	Color Span (Mean)	Color Span (Variance)	Hue Hisparity (Mean)	Hue Disparity (Variance)	Mean Saturation	Max Saturation
Phigys solitarius	0.330547	0.0883778	0.256497	0.324578	0.0254994	0.117777	0.401809	0.0529051	1.23454	0.570418	0.733391	0.978338
Charmosyna papou papou	0.25337	0.141037	0.232865	0.372727	0.0209754	0.0968812	0.263778	0.0201912	1.23893	0.525078	0.483839	0.89807
Trichoglossus forsteni mitchellii	0.278308	0.100131	0.331523	0.290038	0.0154117	0.0711838	0.270439	0.0220272	NA	NA	0.607786	0.945197
Trichoglossus haematodus djampeanus	0.350254	0.129834	0.285847	0.234065	0.0152836	0.0705917	0.312436	0.0342856	NA	NA	0.548185	0.858575
Trichoglossus forsteni forsteni	0.328117	0.124641	0.29569	0.251553	0.0139408	0.0643897	0.270391	0.0236861	NA	NA	0.518479	0.834171
Charmosyna papou wahnesi	0.332404	0.115928	0.185651	0.366017	0.0123135	0.0568737	0.324039	0.0286819	1.18741	0.550878	0.631258	0.980073
Trichoglossus ornatus	0.25653	0.100844	0.318064	0.324562	0.0107174	0.0495014	0.276177	0.0207467	1.10658	0.385026	0.619808	0.868664
Oreopsittacus arfaki grandis	0.238962	0.106771	0.392208	0.26206	0.0104548	0.0482888	0.230654	0.02983	0.90727	0.456578	0.606328	0.957326
Charmosyna papou goliathina	0.23255	0.113333	0.194748	0.459368	0.0101082	0.0466879	0.299484	0.0319209	1.08738	0.667091	0.586174	0.86826
Trichoglossus haematodus caeruleiceps	0.304036	0.131807	0.302358	0.261799	0.0096944	0.0447765	0.29546	0.0329903	1.20929	0.676853	0.627845	0.873409
Oreopsittacus arfaki major	0.287938	0.163311	0.287861	0.26089	0.00935252	0.0431974	0.18777	0.0132321	1.12641	0.39477	0.38412	0.712187
Charmosyna papou stellae	0.276428	0.114546	0.188534	0.420493	0.00923891	0.0426727	0.315865	0.0347621	1.17408	0.671451	0.621749	0.869781
Lorius lory lory	0.260726	0.199772	0.225458	0.314044	0.00863736	0.0398943	0.213717	0.011755	1.49574	0.61472	0.332882	0.621067
Trichoglossus capistratus flavotectus	0.337932	0.107715	0.326265	0.228088	0.00836513	0.0386369	0.246104	0.0213147	0.997448	0.432715	0.595209	0.945775
Trichoglossus forsteni stresemanni	0.284173	0.125049	0.327415	0.263363	0.00815691	0.0376752	0.219228	0.0144819	NA	NA	0.510352	0.828282
Trichoglossus capistratus capistratus	0.269894	0.115099	0.380496	0.234511	0.00783254	0.0361769	0.246397	0.0215802	0.975202	0.405809	0.565882	0.977615
Psitteuteles versicolor	0.145412	0.131919	0.364072	0.358597	0.00781294	0.0360864	0.168199	0.00796672	0.636515	0.135054	0.565153	0.86361
Trichoglossus rubritorquis	0.333695	0.188619	0.240084	0.237601	0.00748427	0.0345684	0.265735	0.0241575	1.2814	0.576253	0.548821	0.873294
Vini kuhlii	0.354198	0.113118	0.232677	0.300007	0.00726588	0.0335597	0.267392	0.0220121	1.09372	0.404934	0.608912	0.845588
Trichoglossus haematodus nesophilus	0.377133	0.134844	0.272689	0.215334	0.007222	0.033357	0.22055	0.0164891	0.967647	0.375356	0.508539	0.765362
Trichoglossus capistratus fortis	0.320204	0.105798	0.336873	0.237126	0.00721281	0.0333145	0.246709	0.0206742	NA	NA	0.599347	0.930434
Psitteuteles goldiei	0.239028	0.0919684	0.353161	0.315843	0.00719881	0.0332499	0.223294	0.025406	0.924496	0.359801	0.637779	1
Trichoglossus haematodus nigrogularis	0.341082	0.13189	0.279097	0.247932	0.00707844	0.0326939	0.230426	0.0158363	1.06471	0.380249	0.535352	0.858839
Charmosyna josefinae cyclopum	0.201891	0.101463	0.221833	0.474812	0.00696953	0.0321909	0.253206	0.0267118	0.874357	0.531895	0.594146	0.838927
Trichoglossus haematodus intermedius	0.360061	0.140451	0.270024	0.229464	0.00685174	0.0316469	0.206592	0.0141757	0.966861	0.351667	0.476525	0.783442
Charmosyna placentis placentis	0.161886	0.128436	0.391692	0.317986	0.00684482	0.0316149	0.216701	0.0165587	0.935869	0.569585	0.544916	0.861236
Charmosyna margarethae	0.202794	0.100199	0.224773	0.472235	0.00678493	0.0313382	0.274889	0.0337756	0.99208	0.600751	0.601897	0.957429
Trichoglossus haematodus flavicans	0.329746	0.127474	0.251105	0.291675	0.00669279	0.0309127	0.228672	0.0176539	1.06503	0.476213	0.574641	0.884531
Lorius chlorocercus	0.187341	0.1403	0.228823	0.443536	0.00659527	0.0304622	0.243544	0.0177889	1.08096	0.73085	0.49738	0.813064
Charmosyna placentis ornata	0.15018	0.138843	0.363066	0.34791	0.00643576	0.0297255	0.252156	0.0194893	1.06534	0.633364	0.537273	0.890812
Lorius lory jobiensis	0.28493	0.166767	0.198238	0.350065	0.00638849	0.0295072	0.246785	0.0187311	1.28643	0.522767	0.425585	0.725663
Charmosyna placentis subplacens	0.254984	0.135751	0.321219	0.288047	0.00624938	0.0288647	0.207054	0.0171728	1.03201	0.37712	0.491776	0.813617
Charmosyna placentis intensior	0.15439	0.131444	0.400625	0.313541	0.00620842	0.0286755	0.247183	0.0302453	0.893474	0.483224	0.512749	0.777849
Lorius lory cyanuchen	0.252804	0.178711	0.228906	0.339578	0.00601705	0.0277916	0.225375	0.0138897	1.38291	0.573781	0.375126	0.614678
Charmosyna josefinae josefinae	0.247308	0.0939503	0.173781	0.484961	0.0059956	0.0276925	0.253248	0.0280452	0.908154	0.636784	0.627672	0.859665
Eos cyanogenia	0.298448	0.120441	0.151767	0.429344	0.00597549	0.0275996	0.287187	0.0293738	1.00469	0.591123	0.644147	1
Glossopsitta concinna	0.253499	0.153418	0.34813	0.244953	0.00574878	0.0265525	0.171358	0.0153461	0.921191	0.358129	0.436159	0.723739
Lorius hypoinochrous hypoinochrous	0.193032	0.178707	0.227959	0.400302	0.00569463	0.0263023	0.201434	0.0120389	1.10473	0.648638	0.403252	0.814366
Lorius lory salvadorii	0.280088	0.177014	0.215527	0.327371	0.00564011	0.0260506	0.201748	0.0107239	1.34504	0.526746	0.36386	0.623824
Eos semilarvata	0.244228	0.084696	0.114425	0.556651	0.00563449	0.0260246	0.248072	0.0361776	NA	NA	0.714522	0.978881
Eos histrio talautensis	0.340061	0.140456	0.119709	0.399773	0.0054787	0.025305	0.367429	0.0619731	NA	NA	0.696929	0.96912
Charmosyna pulchella rothschildi	0.292436	0.110475	0.208719	0.388371	0.00525377	0.0242661	0.229459	0.0155127	0.975546	0.40366	0.565224	0.765265
Trichoglossus haematodus massena	0.320222	0.146543	0.302571	0.230663	0.00513414	0.0237136	0.171681	0.0109515	0.942869	0.368401	0.431807	0.69846
Lorius hypoinochrous rosselianus	0.300958	0.140544	0.187017	0.37148	0.00503567	0.0232587	0.229391	0.0132155	1.1178	0.449391	0.49205	0.699368
Eos reticulata	0.216482	0.0814365	0.118505	0.583576	0.00497132	0.0229615	0.242965	0.0372476	NA	NA	0.715531	0.988118
Trichoglossus haematodus haematodus	0.351822	0.15581	0.270669	0.221699	0.00492497	0.0227474	0.186154	0.0123178	0.985161	0.359826	0.453278	0.710597
Charmosyna wilhelminae	0.205794	0.101375	0.425009	0.267822	0.00488453	0.0225607	0.142783	0.00916515	0.596589	0.260354	0.608923	0.808449
Eos squamata squamata	0.269665	0.0821153	0.127405	0.520815	0.00485006	0.0224015	0.26072	0.0243225	NA	NA	0.679208	0.981262
Charmosyna placentis pallidior	0.169934	0.10673	0.398719	0.324617	0.00482679	0.022294	0.226331	0.0258286	0.867285	0.500327	0.601829	0.801998
Trichoglossus haematodus moluccanus	0.304021	0.177091	0.280499	0.23839	0.00479572	0.0221505	0.198508	0.0158914	1.19694	0.538739	0.433253	0.83872
Vini australis	0.329152	0.125883	0.295734	0.249231	0.004676	0.0215975	0.205596	0.0194243	0.97558	0.446439	0.539404	0.7386
Chalcopsitta scintillata rubrifrons	0.3134	0.146341	0.255699	0.284561	0.00459502	0.0212235	0.218013	0.0134346	1.1215	0.294413	0.491088	0.770378
Charmosyna pulchella pulchella	0.176636	0.127665	0.259189	0.43651	0.00447822	0.020684	0.241629	0.0209071	0.921883	0.478894	0.537563	0.743144
Pseudeos fuscata	0.232472	0.150431	0.246249	0.370847	0.0044387	0.0205015	0.20947	0.0161185	NA	NA	0.497404	0.90973
Chalcopsitta scintillata scintillata	0.266914	0.168161	0.292101	0.272824	0.00440106	0.0203276	0.161823	0.0081316	1.11037	0.351074	0.35492	0.612312
Eos histrio histrio	0.326569	0.125555	0.104129	0.443747	0.00436977	0.0201831	0.34796	0.058275	0.962593	0.647375	0.720818	1
Eos bornea cyanonotha	0.197679	0.0713084	0.0949332	0.636079	0.00429758	0.0198497	0.220985	0.034368	0.487094	0.381427	0.763336	0.961734
Lorius hypoinochrous devittatus	0.271147	0.136241	0.175404	0.417208	0.00429161	0.0198221	0.239436	0.0218429	1.10439	0.577316	0.50608	0.738044
Psittaculirostris edwardsii	0.259829	0.155629	0.296514	0.288027	0.00418361	0.0193233	0.197378	0.0125635	1.15249	0.382432	0.408439	0.696221
Parvipsitta porphyrocephala	0.215065	0.187938	0.327398	0.269599	0.00412631	0.0190586	0.157308	0.00880496	1.01667	0.39767	0.378182	0.762343
Lorius lory cyanuchen	0.222892	0.137542	0.34425	0.295317	0.00397858	0.0183763	0.199404	0.0169675	0.94522	0.313647	0.461502	0.740174
Trichoglossus haematodus rosenbergii	0.397788	0.145839	0.248934	0.207439	0.00391103	0.0180643	0.215089	0.0153806	0.960467	0.372987	0.526826	0.820754
Lorius domicella	0.225233	0.154752	0.195726	0.424289	0.00383477	0.017712	0.223049	0.0184236	1.06128	0.700132	0.415423	0.752004
Psitteuteles iris wetterensis	0.253557	0.107809	0.362815	0.275819	0.00378967	0.0175037	0.161176	0.00862132	0.794181	0.26812	0.570417	0.815802
Trichoglossus haematodus deplanchii	0.322765	0.160185	0.286788	0.230262	0.00364456	0.0168335	0.166818	0.00969134	0.989264	0.397506	0.394409	0.592112
Chalcopsitta scintillata chloroptera	0.364717	0.170627	0.26966	0.194995	0.00348469	0.0160951	0.17962	0.00990338	0.942971	0.331198	0.419171	0.67636
Lorius lory viridicrissalis	0.260156	0.182659	0.221128	0.336057	0.00345743	0.0159692	0.208588	0.0144547	1.42758	0.665912	0.3437	0.649374
Vini stepheni	0.360275	0.131032	0.241235	0.267457	0.00343204	0.0158519	0.225461	0.0202818	1.02246	0.45819	0.534772	0.728318
Eos bornea bornea	0.153997	0.051556	0.0932628	0.701185	0.00327327	0.0151186	0.154321	0.0230776	0.285523	0.231172	0.812246	0.979202
Lorius lory erythrothorax	0.281328	0.174444	0.200083	0.344146	0.00326142	0.0150639	0.215067	0.01667	1.32467	0.627787	0.3996	0.641206
Parvipsitta pusilla	0.276037	0.143063	0.330972	0.249928	0.00288537	0.013327	0.163709	0.0119291	0.908665	0.301309	0.43075	0.676375
Melopsittacus undulatus	0.166286	0.143621	0.383258	0.306835	0.00284044	0.0131194	0.137124	0.00452985	0.598908	0.152421	0.503087	0.940971
Charmosyna rubronotata rubronotata	0.283255	0.159655	0.29897	0.25812	0.00276938	0.0127912	0.16141	0.00994016	1.02229	0.333349	0.396001	0.585396
Psitteuteles iris iris	0.229224	0.107332	0.385496	0.277949	0.00251309	0.0116075	0.137395	0.00651323	0.689973	0.241425	0.572921	0.749552
Lorius garrulus garrulus	0.202737	0.135153	0.180601	0.481509	0.00249826	0.011539	0.175749	0.0177825	0.729971	0.644163	0.472489	0.65961
Charmosyna rubrigularis	0.244728	0.130436	0.382288	0.242547	0.00244257	0.0112817	0.157878	0.00980819	0.755141	0.226563	0.490408	0.742227
Lorius garrulus flavopalliatus	0.197317	0.135575	0.189318	0.47779	0.00227831	0.0105231	0.184731	0.0173768	0.774043	0.545957	0.46511	0.628673
Trichoglossus weberi	0.222289	0.0947108	0.444268	0.238732	0.00223658	0.0103303	0.119694	0.00404436	NA	NA	0.622895	0.849192
Neopsittacus pullicauda pullicauda	0.317656	0.123	0.293711	0.265632	0.00223594	0.0103274	0.17078	0.0124551	0.847937	0.293011	0.507998	0.747066
Neopsittacus musschenbroekii musschenbroekii	0.0680319	0.12596	0.40909	0.396918	0.00219606	0.0101432	0.160751	0.0116812	0.465238	0.121687	0.739766	0.996842
Lorius albidinucha	0.211841	0.152134	0.212346	0.423679	0.00215868	0.00997051	0.222245	0.0222023	1.23898	0.976605	0.424548	0.691355
Lorius lory somu	0.24761	0.181844	0.211859	0.358687	0.00202359	0.00934657	0.179654	0.0113045	1.34707	0.697846	0.318302	0.606454
Neopsittacus pullicauda alpinus	0.372463	0.138069	0.254495	0.234973	0.00191685	0.00885354	0.161165	0.0158974	0.772566	0.364892	0.476787	0.751681
Charmosyna rubronotata rubronotata	0.257905	0.113037	0.152206	0.476852	0.00182066	0.00840928	0.236529	0.0235164	0.67814	0.33572	0.572798	0.860924
Charmosyna meeki	0.164336	0.112558	0.458193	0.264913	0.00177524	0.0081995	0.103464	0.005764	0.368618	0.131647	0.551632	0.714781
Eos squamata obiensis	0.254186	0.0899878	0.129514	0.526313	0.00170987	0.00789754	0.209049	0.0169989	0.506293	0.178142	0.648398	0.869644
Vini ultramarina	0.184038	0.299557	0.294381	0.222023	0.00165827	0.00765921	0.17821	0.0164971	1.15682	0.843634	0.500654	0.713222
Chalcopsitta atra insignis	0.419665	0.185495	0.17119	0.22365	0.00161239	0.00744732	0.165608	0.0106441	0.639329	0.292548	0.372794	0.590854
Lorius garrulus morotaianus	0.173974	0.127238	0.182666	0.516122	0.00157495	0.00727438	0.185875	0.0208262	0.661842	0.590878	0.497402	0.701073
Trichoglossus euteles	0.207631	0.0962472	0.369102	0.327019	0.00154646	0.0071428	0.139927	0.00750085	0.661834	0.237865	0.617114	0.812831
Trichoglossus johnstoniae	0.269762	0.125587	0.35187	0.25278	0.00151203	0.00698378	0.126099	0.00459001	0.730998	0.200636	0.497651	0.651306
Trichoglossus flavoviridis flavoviridis	0.264267	0.10782	0.337048	0.290866	0.00137261	0.0063398	0.16067	0.00788572	0.817083	0.238236	0.570753	0.789823
Charmosyna amabilis	0.159146	0.126187	0.403468	0.311199	0.00134076	0.00619269	0.152845	0.015957	0.565409	0.258117	0.500128	0.661382
Charmosyna toxopei	0.24631	0.126886	0.390225	0.236579	0.00133583	0.00616993	0.111194	0.00344302	0.576404	0.133486	0.502198	0.675587
Trichoglossus chlorolepidotus	0.298966	0.1567	0.333626	0.210709	0.00128743	0.00594637	0.118544	0.00404314	0.748846	0.183228	0.429662	0.666348
Pseudeos cardinalis	0.180438	0.0623332	0.122345	0.634884	0.00105353	0.00486607	0.139256	0.00969282	0.227714	0.0571659	0.750667	0.942362
Charmosyna palmarum	0.173838	0.112548	0.457317	0.256298	0.000895401	0.00413568	0.108669	0.00500851	0.393277	0.0974765	0.551161	0.766242
Charmosyna multistriata	0.144036	0.127112	0.425085	0.303767	0.000893002	0.0041246	0.108566	0.00275039	0.408246	0.0732939	0.528633	0.787785
Trichoglossus flavoviridis meyeri	0.278827	0.118899	0.338734	0.263539	0.000868005	0.00400914	0.115138	0.00299986	0.676983	0.111587	0.524403	0.690005
Chalcopsitta duivenbodei duivenbodei	0.305361	0.157196	0.246296	0.291147	0.000825776	0.0038141	0.123047	0.0114011	0.73414	0.370506	0.37207	0.86262
Trichoglossus rubiginosus	0.410778	0.168358	0.162493	0.258371	0.000577708	0.00266832	0.0925261	0.00256917	0.395549	0.105296	0.381368	0.5304
Chalcopsitta atra bernsteini	0.380701	0.220374	0.20021	0.198715	0.000484866	0.0022395	0.106576	0.00438061	0.521523	0.341484	0.277405	0.562316
Chalcopsitta duivenbodei syringanuchalis	0.370241	0.145321	0.220496	0.263941	0.000328553	0.00151752	0.13824	0.00891379	0.667303	0.246725	0.423024	0.760263
Chalcopsitta atra atra	0.339972	0.226307	0.219131	0.21459	0.000300577	0.00138831	0.0811485	0.00394031	0.591884	0.529197	0.209797	0.445557
Vini peruviana	0.472205	0.212615	0.16766	0.147521	9.55688e-05	0.000441413	0.215021	0.0294171	1.08026	1.80466	0.531998	0.83963
