## Supplementary Table S1 for "Macroevolutionary bursts and constraints generate a rainbow in a clade of tropical birds"

Predictor	AIC	Adj R-sq	P-val	Coefficients (Appear with Intercept first and then in order of Predictor)	Response Patch Region	Color PC
Tpc1+Tpc2+Tpc3+Ppc1+Ppc2+Ppc3+Alt	195.8101452	0.02046	0.30385	2.35926x+-0.00686x+0.04738x+-0.08922x+-0.0527x+0.12378x+-0.02021x+-0.00733	wing	1
Tpc2+Tpc3+Ppc1+Ppc2+Ppc3+Alt	193.8201023	0.03473	0.21097	2.37617x+0.04364x+-0.09176x+-0.05393x+0.12524x+-0.01924x+-0.00775	wing	1
Tpc2+Tpc3+Ppc1+Ppc2+Alt	191.8419817	0.04845	0.13409	2.3809x+0.04261x+-0.09653x+-0.05236x+0.12227x+-0.00785	wing	1
Tpc3+Ppc1+Ppc2+Alt	190.0908408	0.05892	0.08266	2.50293x+-0.11055x+-0.03826x+0.12802x+-0.009	wing	1
Tpc3+Ppc2+Alt	188.8221968	0.06308	0.05462	2.43841x+-0.12582x+0.13561x+-0.00863	wing	1
Ppc2+Alt	188.367681	0.05686	0.04533	2.4113x+0.15974x+-0.0074	wing	1
Tpc1+Tpc2+Tpc3+Ppc1+Ppc2+Ppc3+Alt	245.0279349	-0.06371	0.91837	3.52975x+0.0498x+-0.00354x+0.06179x+-0.09539x+-0.01086x+-0.19706x+-0.00417	wing	2
Tpc1+Tpc3+Ppc1+Ppc2+Ppc3+Alt	243.0286781	-0.04807	0.85350	3.51865x+0.04876x+0.06324x+-0.0962x+-0.01143x+-0.19757x+-0.00402	wing	2
Tpc1+Tpc3+Ppc1+Ppc3+Alt	241.0366975	-0.03300	0.75485	3.52182x+0.04957x+0.06633x+-0.0962x+-0.20119x+-0.00398	wing	2
Tpc1+Ppc1+Ppc3+Alt	239.2493526	-0.02113	0.65172	3.53691x+0.05488x+-0.09133x+-0.18136x+-0.00479	wing	2
Ppc1+Ppc3+Alt	237.6520078	-0.01217	0.55308	3.49133x+-0.06986x+-0.1846x+-0.00226	wing	2
Ppc1+Ppc3	235.8005097	-0.00009	0.37411	3.32229x+-0.06693x+-0.18689	wing	2
Tpc1+Tpc2+Tpc3+Ppc1+Ppc2+Ppc3+Alt	196.3246927	0.18570	0.00355	1.00496x+-0.13289x+0.1178x+0.3204x+-0.0771x+-0.19242x+-0.27735x+0.02212	wing	3
Tpc1+Tpc3+Ppc1+Ppc2+Ppc3+Alt	195.8866948	0.18079	0.00293	1.37486x+-0.09815x+0.27219x+-0.04984x+-0.17365x+-0.26023x+0.01725	wing	3
Tpc1+Tpc3+Ppc2+Ppc3+Alt	194.8173674	0.18259	0.00182	1.28704x+-0.1261x+0.25702x+-0.1736x+-0.24153x+0.01886	wing	3
Tpc1+Tpc3+Ppc2+Alt	196.147089	0.15769	0.00286	1.33881x+-0.1138x+0.20375x+-0.21282x+0.01729	wing	3
Tpc1+Ppc2+Alt	197.7649642	0.12851	0.00511	1.38654x+-0.09495x+-0.24635x+0.01455	wing	3
Ppc2+Alt	198.3285311	0.11073	0.00546	1.4058x+-0.21841x+0.01074	wing	3
Tpc1+Tpc2+Tpc3+Ppc1+Ppc2+Ppc3+Alt	219.7656638	-0.01701	0.57151	3.93303x+-0.06236x+-0.09841x+-0.00786x+0.0469x+0.17113x+0.06923x+0.005	face	1
Tpc1+Tpc2+Ppc1+Ppc2+Ppc3+Alt	217.7691679	-0.00210	0.44947	3.92503x+-0.06343x+-0.09622x+0.04591x+0.17218x+0.0665x+0.00517	face	1
Tpc1+Tpc2+Ppc1+Ppc2+Alt	215.9766336	0.00969	0.34530	3.91951x+-0.0637x+-0.0961x+0.04289x+0.18024x+0.0053	face	1
Tpc1+Tpc2+Ppc2+Alt	214.4490432	0.01767	0.26639	3.91802x+-0.04732x+-0.07218x+0.17071x+0.00474	face	1
Tpc2+Ppc2+Alt	212.843288	0.02640	0.18143	4.03289x+-0.10333x+0.18797x+0.00196	face	1
Tpc2+Ppc2	210.9713342	0.03828	0.09148	4.19281x+-0.11645x+0.18742	face	1
Tpc1+Tpc2+Tpc3+Ppc1+Ppc2+Ppc3+Alt	222.4872539	-0.06269	0.91303	3.11082x+-0.04883x+-0.00187x+0.07785x+0.03688x+0.04176x+0.04157x+0.00967	face	2
Tpc1+Tpc3+Ppc1+Ppc2+Ppc3+Alt	220.487534	-0.04707	0.84564	3.10496x+-0.04938x+0.07862x+0.03645x+0.04147x+0.0413x+0.00975	face	2
Tpc1+Tpc3+Ppc1+Ppc2+Alt	218.5585331	-0.03287	0.75357	3.10048x+-0.0501x+0.08825x+0.03407x+0.04803x+0.00993	face	2
Tpc1+Tpc3+Ppc1+Alt	216.7594823	-0.02085	0.64821	3.08472x+-0.05395x+0.07832x+0.03314x+0.00985	face	2
Tpc1+Tpc3+Alt	215.0629174	-0.01055	0.53028	3.14651x+-0.03456x+0.0861x+0.00871	face	2
Tpc3+Alt	213.3348316	-0.00013	0.37474	3.15297x+0.07355x+0.00718	face	2
Tpc1+Tpc2+Tpc3+Ppc1+Ppc2+Ppc3+Alt	238.8553239	-0.02878	0.66833	2.17699x+-0.12524x+0.20462x+0.28113x+-0.01094x+-0.04539x+-0.06346x+0.01453	face	3
Tpc1+Tpc2+Tpc3+Ppc2+Ppc3+Alt	236.8774511	-0.01395	0.55061	2.18344x+-0.1283x+0.19737x+0.27534x+-0.04422x+-0.05893x+0.01452	face	3
Tpc1+Tpc2+Tpc3+Ppc2+Alt	234.9959943	-0.00084	0.43173	2.20154x+-0.12464x+0.19582x+0.26184x+-0.05353x+0.01407	face	3
Tpc1+Tpc2+Tpc3+Alt	233.1916459	0.01089	0.31706	2.2492x+-0.11645x+0.18771x+0.27023x+0.01373	face	3
Tpc2+Tpc3+Alt	232.9664181	0.00146	0.38191	2.54391x+0.10738x+0.21073x+0.00612	face	3
Tpc2+Tpc3	231.8512077	0.00365	0.32695	3.03264x+0.06538x+0.17842	face	3
Tpc1+Tpc2+Tpc3+Ppc1+Ppc2+Ppc3+Alt	218.8029164	0.04430	0.18593	5.17318x+0.03703x+-0.17346x+0.00073x+0.02416x+0.2863x+0.09998x+-0.01114	abdomen	1
Tpc1+Tpc2+Ppc1+Ppc2+Ppc3+Alt	216.8029468	0.05835	0.11964	5.17392x+0.03713x+-0.17366x+0.02425x+0.2862x+0.10023x+-0.01116	abdomen	1
Tpc1+Tpc2+Ppc2+Ppc3+Alt	214.9549961	0.07011	0.07376	5.17259x+0.04626x+-0.16027x+0.2816x+0.09425x+-0.01146	abdomen	1
Tpc2+Ppc2+Ppc3+Alt	213.3387966	0.07870	0.04463	5.06018x+-0.12996x+0.26524x+0.09056x+-0.00874	abdomen	1
Tpc2+Ppc2+Alt	211.73031	0.08692	0.02377	5.05749x+-0.13335x+0.27783x+-0.00863	abdomen	1
Tpc2+Ppc2	212.1997537	0.06946	0.02793	4.35492x+-0.07571x+0.28026	abdomen	1
Tpc1+Tpc2+Tpc3+Ppc1+Ppc2+Ppc3+Alt	265.9159332	-0.04640	0.80785	3.95962x+0.07066x+0.02001x+-0.11404x+0.0806x+0.09819x+0.11836x+0.00243	abdomen	2
Tpc1+Tpc3+Ppc1+Ppc2+Ppc3+Alt	263.9339418	-0.03126	0.70873	4.02246x+0.07656x+-0.12223x+0.08523x+0.10138x+0.12127x+0.0016	abdomen	2
Tpc1+Tpc3+Ppc1+Ppc2+Ppc3	261.9704051	-0.01681	0.58506	4.10922x+0.08736x+-0.13018x+0.08042x+0.09987x+0.12565	abdomen	2
Tpc1+Tpc3+Ppc1+Ppc2	260.3423019	-0.00726	0.48844	4.12639x+0.08898x+-0.10334x+0.07138x+0.11953	abdomen	2
Tpc1+Ppc1+Ppc2	258.762602	0.00134	0.38325	4.18004x+0.09088x+0.06154x+0.13622	abdomen	2
Tpc1+Ppc2	257.4416987	0.00625	0.29753	4.16286x+0.11527x+0.1287	abdomen	2
Tpc1+Tpc2+Tpc3+Ppc1+Ppc2+Ppc3+Alt	241.4336386	0.00781	0.38395	2.29461x+-0.07689x+-0.10026x+0.10792x+0.10741x+-0.1921x+0.17215x+0.00397	abdomen	3
Tpc1+Tpc2+Tpc3+Ppc1+Ppc2+Ppc3	239.6358182	0.01976	0.29291	2.5405x+-0.04953x+-0.13401x+0.08128x+0.10746x+-0.18915x+0.18412	abdomen	3
Tpc1+Tpc2+Ppc1+Ppc2+Ppc3	237.9644913	0.02973	0.21642	2.5063x+-0.05109x+-0.14265x+0.11947x+-0.20351x+0.2109	abdomen	3
Tpc2+Ppc1+Ppc2+Ppc3	236.4829508	0.03695	0.15753	2.38333x+-0.14479x+0.10395x+-0.18932x+0.20822	abdomen	3
Tpc2+Ppc1+Ppc2	235.9756361	0.03143	0.15490	2.39601x+-0.14738x+0.09469x+-0.16381	abdomen	3
Tpc2+Ppc1	235.7493245	0.02203	0.16726	2.51382x+-0.1739x+0.11387	abdomen	3
Tpc1+Tpc2+Tpc3+Ppc1+Ppc2+Ppc3+Alt	390.6407668	0.07254	0.09639	20.4133x+-0.06166x+-0.51345x+-0.18864x+0.12841x+0.97579x+0.32175x+-0.02543	all	1
Tpc2+Tpc3+Ppc1+Ppc2+Ppc3+Alt	388.7006068	0.08545	0.05842	20.56523x+-0.54703x+-0.21146x+0.11732x+0.98892x+0.33048x+-0.02924	all	1
Tpc2+Ppc1+Ppc2+Ppc3+Alt	386.9739246	0.09541	0.03484	20.41355x+-0.50141x+0.08376x+1.02523x+0.25743x+-0.02617	all	1
Tpc2+Ppc2+Ppc3+Alt	385.1745136	0.10595	0.01816	20.3323x+-0.43451x+0.99817x+0.23426x+-0.02536	all	1
Tpc2+Ppc2+Alt	383.4397431	0.11542	0.00838	20.32534x+-0.4433x+1.03074x+-0.02507	all	1
Tpc2+Ppc2	383.5575154	0.10272	0.00753	18.28373x+-0.27579x+1.0378	all	1
Tpc1+Tpc2+Tpc3+Ppc1+Ppc2+Ppc3+Alt	407.9510596	-0.07452	0.96464	19.05303x+0.1509x+-0.13549x+0.2104x+0.08583x+0.0866x+-0.32569x+0.00611	all	2
Tpc1+Tpc2+Tpc3+Ppc1+Ppc3+Alt	406.0021656	-0.05944	0.93069	18.98597x+0.14085x+-0.12159x+0.19329x+0.08259x+-0.30102x+0.00642	all	2
Tpc1+Tpc2+Tpc3+Ppc1+Ppc3	404.0596394	-0.04489	0.87132	19.3806x+0.18462x+-0.17551x+0.14921x+0.08249x+-0.28027	all	2
Tpc1+Tpc2+Ppc1+Ppc3	402.1851355	-0.03168	0.78516	19.3304x+0.18415x+-0.19557x+0.10647x+-0.23724	all	2
Tpc1+Tpc2+Ppc1	400.4059757	-0.02015	0.67482	19.3355x+0.18467x+-0.19732x+0.12025	all	2
Tpc1+Tpc2	398.7182091	-0.01018	0.53703	19.24102x+0.22368x+-0.1202	all	2
Tpc1+Tpc2+Tpc3+Ppc1+Ppc2+Ppc3+Alt	428.6974807	0.05877	0.13407	10.03376x+-0.49463x+0.507x+1.09172x+-0.02642x+-0.91707x+-0.46717x+0.06897	all	3
Tpc1+Tpc2+Tpc3+Ppc2+Ppc3+Alt	426.7077412	0.07248	0.08301	10.04933x+-0.50201x+0.48949x+1.07775x+-0.91426x+-0.45624x+0.06897	all	3
Tpc1+Tpc2+Tpc3+Ppc2+Alt	425.2713951	0.07903	0.05698	10.18948x+-0.47373x+0.47751x+0.97323x+-0.98632x+0.06544	all	3
Tpc1+Tpc3+Ppc2+Alt	424.6328422	0.07555	0.04932	11.87753x+-0.27244x+0.81763x+-0.90578x+0.04235	all	3
Tpc3+Ppc2+Alt	423.6662127	0.07593	0.03504	11.95073x+0.73436x+-0.8416x+0.03062	all	3
Tpc3+Ppc2	423.8249954	0.06215	0.03701	14.09227x+0.57209x+-0.9084	all	3
