## Supplementary Table S2 for "Macroevolutionary bursts and constraints generate a rainbow in a clade of tropical birds"

	MaxL	K	n	AICc	dAICc	Model_L	Post_Pob
No.modules.default	777.755944972586	2	595	-1551.4916196749	174.274491266593	1.43474610103024e-38	1.4344432723847e-38
View.same.Mod + same.between	800.615824051405	3	595	-1595.19103896575	130.575071975741	4.42571438760904e-29	4.42478026198738e-29
View.sep.Mod + same.between	807.893777723822	5	595	-1605.68568787549	120.080423066007	8.41138359118711e-27	8.40960821929502e-27
View.same.Mod + sep.between	818.755104098654	5	595	-1627.40834062515	98.3577703163439	4.38411108342432e-22	4.38318573891888e-22
View.sep.Mod + sep.between	826.033057771071	7	595	-1637.87531486071	87.8907960807842	8.21781056929213e-20	8.21607605442416e-20
Dors.Vs.Vent.same.mod + same.between.unintegrated	791.314142255227	3	595	-1576.5876753734	149.178435568097	4.03937624299655e-33	4.03852366090162e-33
Dors.Vs.Vent.same.Mod + same.between	793.646611553964	4	595	-1579.22542649776	146.540684443737	1.51040942119763e-32	1.5100906224646e-32
Dors.Vs.Vent.same.Mod + sep.between	793.646611553964	4	595	-1579.22542649776	146.540684443737	1.51040942119763e-32	1.5100906224646e-32
Dors.Vs.Vent.sep.mod + same.between.unintegrated	792.095974098979	4	595	-1576.12415158779	149.641959353708	3.20377048245096e-33	3.20309426979206e-33
Dors.Vs.Vent.sep.Mod + sep.between	794.428443397716	5	595	-1578.75501922327	147.011091718221	1.19384252384981e-32	1.19359054218265e-32
Dors.Vs.Vent.sep.Mod + same.between	794.428443397716	5	595	-1578.75501922327	147.011091718221	1.19384252384981e-32	1.19359054218265e-32
Wing.Vs.Head.Vs.Bod.same.Mod + same.between	784.933701553921	3	595	-1563.82679397079	161.939316970709	6.84422247742535e-36	6.84277788271893e-36
Wing.Vs.Head.Vs.Bod.sep.Mod + same.between	790.31585257089	5	595	-1570.52983756962	155.236273371871	1.95376147461944e-34	1.95334909856165e-34
Wing.Vs.Head.Vs.Bod.same.Mod + sep.between	796.387119334391	5	595	-1582.67237109663	143.09373984487	8.46426389689297e-32	8.46247736367323e-32
Wing.Vs.Head.Vs.Bod.sep.Mod + sep.between	801.76927035136	7	595	-1589.34774002129	136.418370920207	2.38301699466689e-30	2.38251401660807e-30
Wing.Vs.Face.Abd..same.mod + same.between.unintegrated	826.224374296659	3	595	-1646.40813945626	79.3579714852324	5.85646354778652e-18	5.85522743714467e-18
Wing.Vs.Face.Abd..same.Mod + same.between	842.146598635721	4	595	-1676.22540066127	49.5407102802233	1.74731597644072e-11	1.74694717437177e-11
Wing.Vs.Face.Abd..sep.mod + same.between.unintegrated	844.568741252909	5	595	-1679.03561493366	46.7304960078338	7.1219959701029e-11	7.12049274636761e-11
Wing.Vs.Face.Abd..sep.Mod + same.between	860.490965591971	6	595	-1708.83907404108	16.9270369004116	0.000211028270467301	0.000210983729202982
Wing.Vs.Face.Abd..same.Mod + sep.between	852.661555408696	6	595	-1693.18025367454	32.5858572669601	8.39597236472823e-08	8.39420024564919e-08
Wing.Vs.Face.Abd..sep.Mod + sep.between	871.005922364946	8	595	-1725.7661109415	0	1	0.99978893224012
