## Supplementary Table S3 for "Macroevolutionary bursts and constraints generate a rainbow in a clade of tropical birds"

	PC1 (Brightness)				PC2 (SW-LW)				PC3 (UV-MW)
Patch	lambda	BM Sigma	Delta	OU Alpha	lambda	BM Sigma	Delta	OU Alpha	lambda	BM Sigma	Delta	OU Alpha
Lores	0.76503	0.00474	3.00000	0.19686	0.94977	0.00238	1.83267	0.03864	0.68530	0.00851	3.00000	0.21245
SuperciliaryLine	1.00000	0.00495	3.00000	0.10342	0.96222	0.00510	3.00000	0.12848	0.72749	0.00581	3.00000	0.16118
Eyeline	1.00000	0.00569	3.00000	0.14126	0.26510	0.00578	3.00000	0.20956	0.87936	0.00614	3.00000	0.14000
AuricularFeathers	0.26116	0.00406	3.00000	0.24237	1.00000	0.00456	2.94956	0.07781	0.96431	0.00743	2.90144	0.07661
MalarRegion	0.96190	0.00500	3.00000	0.10597	0.86446	0.00265	3.00000	0.08335	1.00000	0.00884	2.13727	0.04028
LateralNeck	1.00000	0.00487	1.10839	0.01127	1.00000	0.00509	3.00000	0.17789	0.99458	0.00825	3.00000	0.08538
LateralBreast	0.44458	0.00143	3.00000	0.24440	0.73539	0.00334	3.00000	0.20194	0.85286	0.00983	3.00000	0.12245
Wrist	0.94505	0.00477	1.28918	0.01989	0.00000	0.00460	3.00000	0.37227	0.63969	0.00887	3.00000	0.18786
Shoulder	0.87365	0.00725	3.00000	0.16975	0.00000	0.00373	3.00000	0.30837	0.64109	0.00781	3.00000	0.19682
MarginalWingCoverts	0.71200	0.00723	3.00000	0.18355	0.37748	0.00563	3.00000	0.28995	0.54230	0.01113	3.00000	0.19652
LesserCoverts	1.00000	0.00344	0.46588	0.00000	0.92071	0.00464	3.00000	0.17272	0.90612	0.00617	3.00000	0.11308
MedianCoverts	1.00000	0.00227	0.24562	0.00000	0.43653	0.00471	3.00000	0.23032	0.73495	0.00551	3.00000	0.16817
GreaterSecondaryCoverts	0.96848	0.00388	1.42985	0.02378	1.00000	0.00379	3.00000	0.15021	1.00000	0.00373	3.00000	0.11973
FoldedSecondaries	0.98153	0.00328	0.59537	0.00100	0.41211	0.00669	3.00000	0.23479	1.00000	0.00305	3.00000	0.09061
FoldedPrimaries	0.96185	0.00368	0.88500	0.02011	0.97629	0.00535	3.00000	0.12481	1.00000	0.00234	3.00000	0.13726
UpperFlank	0.41480	0.00482	3.00000	0.34789	0.57601	0.00755	3.00000	0.25113	1.00000	0.00908	2.27498	0.04121
LowerFlank	0.76859	0.00588	3.00000	0.13916	0.94218	0.00468	3.00000	0.17231	1.00000	0.00692	1.67035	0.01629
ThroatSides	0.26905	0.00388	3.00000	0.26466	0.69403	0.00737	3.00000	0.17662	0.95491	0.00860	2.65103	0.06647
UpperBreast	1.00000	0.00338	3.00000	0.12727	0.91564	0.00555	3.00000	0.08729	0.93443	0.00777	2.56847	0.06397
LowerBreast	0.77026	0.00317	3.00000	0.16546	0.90536	0.00664	3.00000	0.09300	0.97451	0.00587	2.06964	0.04208
SideBreast	1.00000	0.00330	3.00000	0.14922	0.78809	0.00685	3.00000	0.19149	0.91192	0.00940	3.00000	0.10543
UpperAbdomen	1.00000	0.00374	0.81217	0.00000	0.73592	0.00477	3.00000	0.21842	1.00000	0.00884	2.13261	0.04295
LowerAbdomen	1.00000	0.00241	0.33471	0.00000	0.90352	0.01019	3.00000	0.14802	1.00000	0.00719	1.42020	0.00335
CruralFeathers	0.88319	0.00500	3.00000	0.07969	0.44431	0.00805	3.00000	0.36811	0.85326	0.00996	3.00000	0.13898
Crissum	1.00000	0.00264	1.24105	0.00000	0.99221	0.00539	2.51443	0.06556	0.78290	0.00831	3.00000	0.21785
Collar	1.00000	0.00400	3.00000	0.10067	1.00000	0.00313	1.37023	0.01949	0.93424	0.00564	2.66978	0.06942
Forehead	1.00000	0.00323	0.37746	0.00000	1.00000	0.00223	0.58665	0.00000	1.00000	0.00474	1.91885	0.02860
Crown	1.00000	0.00419	0.59771	0.00000	1.00000	0.00279	1.44117	0.01839	0.94581	0.00543	3.00000	0.07920
Occiput	1.00000	0.00487	3.00000	0.11904	1.00000	0.00402	3.00000	0.09141	1.00000	0.00658	2.74527	0.06726
Nape	1.00000	0.00645	3.00000	0.12614	0.00000	0.00521	3.00000	0.23171	0.91786	0.00843	3.00000	0.14502
NucalCollar	1.00000	0.00231	3.00000	0.08880	0.80039	0.00491	3.00000	0.18803	0.93281	0.00878	3.00000	0.10283
Scapulars	1.00000	0.00626	3.00000	0.08203	0.99267	0.00446	3.00000	0.23041	0.82631	0.00824	3.00000	0.11917
Back	1.00000	0.00521	3.00000	0.10753	0.00000	0.00562	3.00000	0.43045	0.79903	0.00505	3.00000	0.14191
Rump	1.00000	0.00357	3.00000	0.13386	0.10047	0.00418	3.00000	0.39541	0.96547	0.00333	2.33792	0.05217
UpperTailCoverts	1.00000	0.00282	3.00000	0.13428	0.96014	0.00556	3.00000	0.10520	0.98633	0.00395	3.00000	0.12933
