## Supplementary Table S4 for "Macroevolutionary bursts and constraints generate a rainbow in a clade of tropical birds"

Arbutus Statistic Evaluation Results
		Mean of Squared	Coefficient of	Contrast Slope	Linear Model	Node Depth	Contrast Distribution
Patch	Best Model	Contrasts (Msig)	Variation (Cvar)	Variance (Svar)	Slope (Sasr)	Slope (SHGT)	(DCDF)
Lores	delta	0.9210789211	0.03196803197	0.9150849151	0.9210789211	0.8851148851	0.4975024975
SuperciliaryLine	delta	0.8691308691	0.00999000999	0.3956043956	0.005994005994	0.3356643357	0.7872127872
Eyeline	OU	0.8891108891	0	0.7672327672	0.001998001998	0.3036963037	0.4115884116
AuricularFeathers	delta	0.8711288711	0	0.2157842158	0.7792207792	0.2737262737	0.04995004995
MalarRegion	delta	0.8851148851	0.003996003996	0.4675324675	0.1238761239	0.7572427572	0.6193806194
LateralNeck	OU	0.8671328671	0.3016983017	0.2957042957	0.7852147852	0.4495504496	0.2597402597
LateralBreast	delta	0.8431568432	0.01398601399	0.9490509491	0.1358641359	0.8731268731	0.2557442557
Wrist	OU	0.9370629371	0	0.6713286713	0.03396603397	0.9370629371	0.2277722278
Shoulder	OU	0.8491508492	0.01998001998	0.5894105894	0.8811188811	0.5554445554	0.6593406593
MarginalWingCoverts	OU	0.8991008991	0.00999000999	0.6533466533	0.03196803197	0.7752247752	0.6313686314
LesserCoverts	delta	0.8751248751	0	0.8251748252	0	0.4495504496	0.6133866134
MedianCoverts	OU	0.8571428571	0	0.8211788212	0.007992007992	0.6793206793	0.3336663337
GreaterSecondaryCoverts	delta	0.9050949051	0	0.8591408591	0.003996003996	0.2097902098	0.1878121878
FoldedSecondaries	OU	0.8851148851	0	0.5034965035	0	0.5774225774	0.1058941059
FoldedPrimaries	OU	0.8971028971	0	0.5654345654	0	0.2777222777	0.2517482517
UpperFlank	OU	0.8891108891	0.9430569431	0.8291708292	0.08991008991	0.969030969	0.8971028971
LowerFlank	OU	0.9110889111	0.05194805195	0.7732267732	0.06793206793	0.8611388611	0.7772227772
ThroatSides	delta	0.9110889111	0.003996003996	0.04195804196	0.6893106893	0.3236763237	0.8211788212
UpperBreast	delta	0.8851148851	0.1218781219	0.6973026973	0.5194805195	0.951048951	0.2617382617
LowerBreast	delta	0.9110889111	0.5694305694	0.1038961039	0.6593406593	0.6313686314	0.5394605395
SideBreast	OU	0.9290709291	0.03796203796	0.07392607393	0.2137862138	0.6373626374	0.3536463536
UpperAbdomen	OU	0.8931068931	0	0.1178821179	0.04995004995	0.6053946054	0.6653346653
LowerAbdomen	OU	0.9470529471	0	0.5414585415	0.5474525475	0.7732267732	0.05194805195
CruralFeathers	OU	0.9450549451	0	0.3196803197	0.3216783217	0.4555444555	0.3716283716
Crissum	OU	0.8451548452	0	0.8851148851	0.02997002997	0.1618381618	0.2497502498
Collar	delta	0.9210789211	0.003996003996	0.4315684316	0.3716283716	0.4035964036	0.5354645355
Forehead	BM	0.8811188811	0	0.5054945055	0.2557442557	0.6413586414	0.001998001998
Crown	BM	0.8891108891	0.001998001998	0.5894105894	0.06993006993	0.8671328671	0.1878121878
Occiput	BM	0.9170829171	0	0.4475524476	0.1518481518	0.6793206793	0.997002997
Nape	OU	0.9310689311	0	0.04195804196	0.05794205794	0.1438561439	0.07192807193
NucalCollar	delta	0.957042957	0	0.5214785215	0.7132867133	0.8111888112	0.1578421578
Scapulars	OU	0.8831168831	0	0.7292707293	0.8711288711	0.3336663337	0.03396603397
Back	OU	0.8611388611	0	0.4235764236	0.4415584416	0.1618381618	0.003996003996
Rump	OU	0.8871128871	0	0.3436563437	0.05194805195	0.987012987	0.3316683317
UpperTailCoverts	delta	0.9290709291	0.03396603397	0.04195804196	0.2557442557	0.4835164835	0.7812187812
