## Supplementary Table S5 for "Macroevolutionary bursts and constraints generate a rainbow in a clade of tropical birds"

Arbutus Statistic Evaluation Results
		Mean of Squared	Coefficient of	Contrast Slope	Linear Model	Node Depth	Contrast Distribution
Patch	Best Model	Contrasts (Msig)	Variation (Cvar)	Variance (Svar)	Slope (Sasr)	Slope (SHGT)	(DCDF)
Lores	delta	0.959040959	0.4795204795	0.6193806194	0	0.7272727273	0.3196803197
SuperciliaryLine	delta	0.9110889111	0.1678321678	0.6253746254	0.01198801199	0.8371628372	0.8971028971
Eyeline	OU	0.8771228771	0.2237762238	0.7312687313	0.001998001998	0.7312687313	0.4015984016
AuricularFeathers	delta	0.9010989011	0	0.1978021978	0	0.1138861139	0.1358641359
MalarRegion	delta	0.9090909091	0.02797202797	0.1758241758	0	0.1118881119	0.05594405594
LateralNeck	BM	0.8751248751	0.2817182817	0.3816183816	0.06593406593	0.6193806194	0.03596403596
LateralBreast	delta	0.9090909091	0.04795204795	0.2977022977	0.005994005994	0.07592407592	0.2857142857
Wrist	OU	0.8651348651	0.003996003996	0.3896103896	0.5114885115	0.7192807193	0.981018981
Shoulder	delta	0.8171828172	0.2317682318	0.8351648352	0.003996003996	0.9290709291	0.4435564436
MarginalWingCoverts	OU	0.8931068931	0.01398601399	0.7132867133	0.8631368631	0.9070929071	0.9470529471
LesserCoverts	delta	0.8551448551	0.3776223776	0.4995004995	0.8231768232	0.5514485514	0.2537462537
MedianCoverts	OU	0.8711288711	0.1518481518	0.8291708292	0.1258741259	0.5954045954	0.5734265734
GreaterSecondaryCoverts	delta	0.8951048951	0.03996003996	0.985014985	0.0959040959	0.9070929071	0.3956043956
FoldedSecondaries	delta	0.9150849151	0.6393606394	0.9230769231	0.6313686314	0.8751248751	0.3696303696
FoldedPrimaries	OU	0.9150849151	0.06193806194	0.7112887113	0.969030969	0.7072927073	0.4935064935
UpperFlank	delta	0.9110889111	0.01598401598	0.06993006993	0.01398601399	0.0979020979	0.1018981019
LowerFlank	BM	0.9010989011	0.003996003996	0.2817182817	0.2357642358	0.4495504496	0.975024975
ThroatSides	delta	0.8871128871	0.1418581419	0.3536463536	0	0.2737262737	0.5194805195
UpperBreast	OU	0.8531468531	0.02197802198	0.1738261738	0	0.1498501499	0.3176823177
LowerBreast	BM	0.9150849151	0.1858141858	0.7532467532	0	0.973026973	0.3156843157
SideBreast	delta	0.963036963	0.05194805195	0.2877122877	0	0.1978021978	0.1438561439
UpperAbdomen	BM	0.8971028971	0.007992007992	0.7132867133	0.09390609391	0.7392607393	0.4335664336
LowerAbdomen	BM	0.955044955	0	0.3536463536	0.1538461538	0.4715284715	0.3276723277
CruralFeathers	delta	0.8911088911	0.02397602398	0.8491508492	0.4155844156	0.2757242757	0.7612387612
Crissum	delta	0.8731268731	0	0.6873126873	0.001998001998	0.2417582418	0.3416583417
Collar	delta	0.8991008991	0.3976023976	0.08191808192	0.001998001998	0.2097902098	0.6053946054
Forehead	delta	0.953046953	0	0.08191808192	0.06193806194	0.07192807193	0.003996003996
Crown	delta	0.8951048951	0	0.4335664336	0.05594405594	0.7052947053	0.1218781219
Occiput	delta	0.8831168831	0	0.5634365634	0.01398601399	0.3316683317	0.04595404595
Nape	delta	0.8731268731	0.01598401598	0.8531468531	0.4155844156	0.8211788212	0.2557442557
NucalCollar	delta	0.8931068931	0.07192807193	0.7692307692	0.9250749251	0.4535464535	0.3556443556
Scapulars	delta	0.8711288711	0.1398601399	0.1978021978	0.8891108891	0.6233766234	0.5214785215
Back	delta	0.9030969031	0.005994005994	0.8271728272	0.3676323676	0.8991008991	0.8951048951
Rump	delta	0.8931068931	0.02197802198	0.8591408591	0.4055944056	0.4335664336	0.6733266733
UpperTailCoverts	delta	0.9190809191	0.02997002997	0.1938061938	0.7992007992	0.5454545455	0.8951048951
