## Supplementary Table S6 for "Macroevolutionary bursts and constraints generate a rainbow in a clade of tropical birds"

Arbutus Statistic Evaluation Results
		Mean of Squared	Coefficient of	Contrast Slope	Linear Model	Node Depth	Contrast Distribution
Patch	Best Model	Contrasts (Msig)	Variation (Cvar)	Variance (Svar)	Slope (Sasr)	Slope (SHGT)	(DCDF)
Lores	BM	0.90110	0.00200	0.00599	0.66933	0.10390	0.52547
Superciliary Line	BM	0.90509	0.00200	0.18182	0.00200	0.08392	0.08591
Eyeline	BM	0.98302	NA	0.01598	NA	0.03197	0.03197
Auricular Feathers	BM	0.89510	NA	0.47353	0.69530	0.13786	0.05594
Malar Region	BM	0.88911	NA	0.01199	0.02997	0.58541	0.04995
Lateral Neck	OU	0.84116	0.28771	0.00599	0.53946	0.01199	0.17982
Lateral Breast	BM	0.88711	NA	0.02797	0.33167	0.00799	0.06394
Wrist	OU	0.82517	0.00599	0.00200	NA	NA	0.26973
Shoulder	OU	0.89111	0.01399	NA	0.03996	NA	0.00999
Marginal Wing Coverts	OU	0.91908	0.00400	NA	0.03397	NA	0.52947
Lesser Coverts	BM	0.88112	0.02597	0.00599	0.02797	NA	0.33966
Median Coverts	BM	0.93307	NA	0.01199	NA	NA	0.03796
Greater Secondary Coverts	OU	0.89910	0.11788	0.00200	0.00200	NA	0.03197
Folded Secondaries	OU	0.93706	NA	0.02997	NA	0.00200	0.01798
Folded Primaries	OU	0.97502	NA	0.00799	NA	0.07393	0.23576
Upper Flank	BM	0.86713	0.00200	NA	0.00400	0.00200	0.93307
Lower Flank	BM	0.96903	NA	NA	0.00599	0.00799	0.49950
Throat Sides	BM	0.88511	NA	NA	0.31169	0.11389	0.07393
Upper Breast	OU	0.90709	0.00599	0.01399	0.18781	0.07992	0.01998
Lower Breast	OU	0.86713	0.00400	NA	0.46154	0.01598	0.18182
Side Breast	OU	0.82717	NA	NA	0.48951	0.00799	0.01798
Upper Abdomen	OU	0.84715	NA	NA	NA	0.00799	0.07792
Lower Abdomen	BM	0.88711	0.00200	0.00200	0.54346	0.00200	0.21778
Crural Feathers	OU	0.88711	NA	NA	0.68132	NA	0.03996
Crissum	BM	0.84715	NA	0.02398	NA	NA	0.01798
Collar	BM	0.88711	NA	0.17982	0.06993	0.10190	0.01199
Forehead	BM	0.91508	NA	0.96703	0.36364	0.28771	0.23976
Crown	BM	0.87113	NA	0.46953	0.03596	0.35365	0.26573
Occiput	OU	0.89910	NA	0.43956	0.46354	0.71928	0.30370
Nape	OU	0.82917	NA	0.05794	0.01199	0.00599	0.18781
NucalCollar	OU	0.88911	NA	0.02198	0.94905	0.06194	0.02198
Mantle	BM	0.91908	NA	NA	0.03397	NA	0.00999
Back	OU	0.82717	NA	0.31169	0.12587	0.00200	0.05794
Rump	BM	0.88511	NA	0.00599	0.00999	0.02398	0.07992
Upper Tail Coverts	BM	0.95504	0.27772	0.73726	0.93906	0.47552	0.54146
